# Lifespan Remodeling of Cerebral Biomechanical Network Organization Reveals Coordinated Maturation and Aging-Related Convergence

**DOI:** 10.64898/2026.11.17.767305

**Authors:** Jakob Ludwig, Biru Huang, Tom Meyer, Joanes Grandjean, Guillaume Flé, Anna S. Morr, Rafaela V. Silva, Melanie Estrella, Carmen Infante-Duarte, Ingolf Sack, Jing Guo

## Abstract

Brain biomechanical connectivity (BC) captures shared regional viscoelastic properties that may support functional interactions. Although functional and structural brain networks are well characterized, the systems-level organization of brain biomechanics remains unknown. Using in-vivo magnetic resonance elastography (MRE) and community detection, we established BC and its network organization across the mouse lifespan, spanning seven stages from early adolescence (4 weeks) to old age (72 weeks). BC was benchmarked against established functional and structural connectivity, revealing shared connectivity features. Biomechanical network organization showed increasing segregation during adolescence, peaking in late adolescence, followed by progressive reintegration with aging. Biomechanical network dynamics defined by the pace of age-related change showed coordinated maturation during adolescence, regionally differentiated trajectories throughout adulthood, and partial reconvergence in aging. These findings establish a lifespan framework for cerebral biomechanical connectivity in mice and reveal age-dependent systems-level network reorganization that may underlie critical windows of brain maturation, aging, and disease vulnerability.
