## Supplemental Table ST1 for "Lifespan Remodeling of Cerebral Biomechanical Network Organization Reveals Coordinated Maturation and Aging-Related Convergence"

### Sheet: Stiffness
Supplemental Table ST1. Group means ± standard deviations of the biomechanical properties for all 122 brain regions across age groups, along with the results of the corresponding Kruskal-Wallis analyses and post hoc pairwise comparisons.
ROI label	ROI ID	ROI ID Allen	EAdol, c in m/s	MAdol, c in m/s	LAdol, c in m/s	EAdult, c in m/s	MAdult, c in m/s	LAdult, c in m/s	Old, c in m/s	p	Multiple comparison
Primary motor area	1	985	3.9 ± 0.4	4.4 ± 0.5	3.9 ± 0.4	4.0 ± 0.4	3.9 ± 0.5	4.4 ± 1.0	4.2 ± 0.4	= 0.127
Secondary motor area	2	993	3.3 ± 0.4	3.7 ± 0.6	3.3 ± 0.3	3.1 ± 0.3	3.2 ± 0.4	3.7 ± 0.7	3.4 ± 0.5	= 0.180
Primary somatosensory area nose	3	353	3.9 ± 0.2	4.3 ± 0.5	3.8 ± 0.4	3.8 ± 0.5	4.1 ± 0.4	3.9 ± 0.3	3.8 ± 0.2	= 0.056
Primary somatosensory area barrel field layer 1	4	981	3.3 ± 0.2	3.7 ± 0.3	3.3 ± 0.4	3.1 ± 0.2	3.4 ± 0.6	3.0 ± 0.2	3.0 ± 0.2	< 0.001	t₂ vs. t₄: p = 0.008, t₂ vs. t₆: p = 0.001, t₂ vs. t₇: p = 0.006
Primary somatosensory area barrel field layer 2/3	5	201	3.5 ± 0.3	3.9 ± 0.4	3.7 ± 0.4	3.2 ± 0.3	3.8 ± 0.7	3.1 ± 0.3	3.1 ± 0.2	< 0.001	t₂ vs. t₄: p = 0.007, t₂ vs. t₆: p = 0.001, t₂ vs. t₇: p = 0.008, t₅ vs. t₆: p = 0.033
Primary somatosensory area barrel field layer 4	6	1047	4.0 ± 0.3	4.3 ± 0.4	4.2 ± 0.4	3.8 ± 0.5	4.3 ± 0.6	3.5 ± 0.5	3.2 ± 0.3	< 0.001	t₂ vs. t₆: p = 0.035, t₂ vs. t₇: p = 0.004, t₃ vs. t₆: p = 0.039, t₃ vs. t₇: p = 0.004, t₅ vs. t₇: p = 0.006
Primary somatosensory area barrel field layer 5	7	1070	4.5 ± 0.3	4.6 ± 0.4	4.6 ± 0.4	4.5 ± 0.5	4.7 ± 0.4	4.0 ± 0.5	3.9 ± 0.4	= 0.011	t₅ vs. t₆: p = 0.034, t₅ vs. t₇: p = 0.036
Primary somatosensory area barrel field layer 6a	8	1038	4.6 ± 0.4	4.9 ± 0.3	4.5 ± 0.5	4.9 ± 0.5	4.7 ± 0.2	4.2 ± 0.3	4.5 ± 0.5	= 0.011	t₂ vs. t₆: p = 0.008, t₄ vs. t₆: p = 0.022
Primary somatosensory area barrel field layer 6b	9	1062	4.3 ± 0.5	4.6 ± 0.3	4.2 ± 0.4	4.6 ± 0.5	4.4 ± 0.3	3.7 ± 0.5	4.0 ± 0.6	= 0.011	t₂ vs. t₆: p = 0.003, t₄ vs. t₆: p = 0.026
Primary somatosensory area lower limb	10	337	4.1 ± 0.3	4.4 ± 0.3	4.0 ± 0.3	4.1 ± 0.3	4.2 ± 0.4	3.9 ± 0.4	3.9 ± 0.5	= 0.166
Primary somatosensory area mouth	11	345	4.3 ± 0.4	4.5 ± 0.4	4.0 ± 0.6	4.3 ± 0.4	4.7 ± 0.4	4.4 ± 0.3	4.4 ± 0.5	= 0.141
Primary somatosensory area upper limb	12	369	4.1 ± 0.2	4.5 ± 0.4	3.9 ± 0.4	4.1 ± 0.4	4.2 ± 0.5	4.0 ± 0.3	3.9 ± 0.3	= 0.035	t₂ vs. t₃: p = 0.042, t₂ vs. t₆: p = 0.040
Primary somatosensory area trunk	13	361	3.9 ± 0.4	4.1 ± 0.4	4.4 ± 0.5	4.0 ± 0.5	4.4 ± 0.7	3.4 ± 0.6	3.3 ± 0.5	= 0.002	t₃ vs. t₆: p = 0.007, t₃ vs. t₇: p = 0.034, t₅ vs. t₆: p = 0.012
Supplemental somatosensory area	14	378	4.2 ± 0.3	4.4 ± 0.2	4.3 ± 0.4	4.0 ± 0.3	4.3 ± 0.4	3.7 ± 0.4	3.9 ± 0.6	= 0.011	t₂ vs. t₆: p = 0.015
Gustatory areas	15	1057	4.3 ± 0.5	4.3 ± 0.3	4.2 ± 0.4	3.7 ± 0.4	3.9 ± 0.2	3.5 ± 0.4	3.1 ± 0.2	< 0.001	t₁ vs. t₆: p = 0.024, t₁ vs. t₇: p = 0.002, t₂ vs. t₄: p = 0.037, t₂ vs. t₆: p = 0.003, t₂ vs. t₇: p < 0.001, t₃ vs. t₆: p = 0.037, t₃ vs. t₇: p = 0.003
Visceral area	16	677	4.3 ± 0.3	4.2 ± 0.3	3.7 ± 0.3	3.4 ± 0.3	3.7 ± 0.3	3.6 ± 0.4	3.3 ± 0.5	< 0.001	t₁ vs. t₄: p < 0.001, t₁ vs. t₆: p = 0.030, t₁ vs. t₇: p = 0.003, t₂ vs. t₄: p < 0.001, t₂ vs. t₇: p = 0.005
Dorsal auditory area layer 1	17	527	4.0 ± 0.4	4.4 ± 0.5	4.0 ± 0.6	3.5 ± 0.5	3.9 ± 0.8	3.3 ± 0.3	3.4 ± 0.5	= 0.002	t₂ vs. t₄: p = 0.012, t₂ vs. t₆: p = 0.002
Dorsal auditory area layer 2/3	18	600	4.0 ± 0.3	4.2 ± 0.4	3.9 ± 0.6	3.4 ± 0.7	3.7 ± 0.6	3.4 ± 0.4	3.6 ± 0.6	= 0.014	t₂ vs. t₄: p = 0.025, t₂ vs. t₆: p = 0.031
Dorsal auditory area layer 4	19	678	4.2 ± 0.3	4.4 ± 0.3	4.5 ± 0.8	3.9 ± 0.8	4.3 ± 0.6	3.5 ± 0.7	3.2 ± 0.4	= 0.003	t₂ vs. t₇: p = 0.015, t₃ vs. t₇: p = 0.017
Dorsal auditory area layer 5	20	252	4.6 ± 0.6	4.6 ± 0.4	5.1 ± 1.0	4.4 ± 0.7	4.8 ± 0.6	3.9 ± 0.7	3.8 ± 0.6	= 0.016	t₃ vs. t₇: p = 0.045
Dorsal auditory area layer 6a	21	156	4.7 ± 0.5	4.8 ± 0.2	5.2 ± 0.6	4.7 ± 0.6	5.2 ± 0.6	4.3 ± 0.6	4.3 ± 0.6	= 0.009	t₃ vs. t₆: p = 0.021, t₅ vs. t₆: p = 0.013
Dorsal auditory area layer 6b	22	243	4.3 ± 0.5	4.7 ± 0.5	4.8 ± 0.4	4.5 ± 0.5	4.9 ± 0.6	3.8 ± 0.7	3.7 ± 0.5	< 0.001	t₃ vs. t₆: p = 0.013, t₃ vs. t₇: p = 0.024, t₅ vs. t₆: p = 0.007, t₅ vs. t₇: p = 0.014
Ventral auditory area	23	1018	4.3 ± 0.4	4.3 ± 0.3	4.2 ± 0.6	3.8 ± 0.7	4.2 ± 0.5	3.6 ± 0.6	3.3 ± 0.6	= 0.007
Anterior cingulate area dorsal part	24	39	3.1 ± 0.4	3.4 ± 0.5	3.2 ± 0.6	3.2 ± 0.4	3.2 ± 0.4	3.7 ± 0.5	4.0 ± 0.5	= 0.016	t₁ vs. t₇: p = 0.018
Anterior cingulate area ventral part	25	48	4.3 ± 0.4	4.7 ± 0.3	4.1 ± 0.6	4.6 ± 0.6	4.5 ± 0.5	4.9 ± 0.5	4.9 ± 0.6	= 0.051
Agranular insular area posterior part	26	111	3.8 ± 0.5	3.7 ± 0.3	3.5 ± 0.2	3.4 ± 0.3	3.5 ± 0.2	3.4 ± 0.2	3.0 ± 0.2	= 0.005	t₁ vs. t₇: p = 0.004, t₂ vs. t₇: p = 0.005, t₅ vs. t₇: p = 0.035
Retrosplenial area lateral agranular part layer 1	27	671	3.4 ± 0.4	3.7 ± 0.5	3.7 ± 0.5	3.6 ± 0.5	3.7 ± 0.5	3.2 ± 0.5	3.0 ± 0.4	= 0.074
Retrosplenial area lateral agranular part layer 2/3	28	965	3.7 ± 0.4	4.1 ± 0.3	4.2 ± 0.4	3.9 ± 0.5	4.2 ± 0.5	3.3 ± 0.7	3.5 ± 0.7	= 0.013	t₅ vs. t₆: p = 0.037
Retrosplenial area lateral agranular part layer 5	29	774	4.2 ± 0.3	4.4 ± 0.3	4.6 ± 0.5	4.5 ± 0.5	4.6 ± 0.5	4.0 ± 0.8	4.0 ± 0.8	= 0.177
Retrosplenial area lateral agranular part layer 6a	30	906	4.5 ± 0.3	4.3 ± 0.2	4.0 ± 0.4	4.1 ± 0.5	4.1 ± 0.4	4.1 ± 0.5	4.1 ± 0.5	= 0.043	t₁ vs. t₃: p = 0.032
Retrosplenial area lateral agranular part layer 6b	31	279	4.2 ± 0.4	3.9 ± 0.3	3.6 ± 0.2	3.6 ± 0.4	3.6 ± 0.3	3.7 ± 0.5	3.8 ± 0.4	= 0.003	t₁ vs. t₃: p = 0.007, t₁ vs. t₄: p = 0.031, t₁ vs. t₅: p = 0.004
Retrosplenial area dorsal part	32	879	3.9 ± 0.5	4.0 ± 0.3	4.3 ± 0.3	4.2 ± 0.6	4.5 ± 0.6	3.5 ± 0.8	3.4 ± 0.8	= 0.015	t₅ vs. t₆: p = 0.036
Retrosplenial area ventral part	33	886	4.6 ± 0.3	5.1 ± 0.3	5.0 ± 0.4	5.4 ± 0.4	5.3 ± 0.4	4.5 ± 0.4	4.3 ± 0.6	< 0.001	t₁ vs. t₄: p = 0.001, t₁ vs. t₅: p = 0.012, t₄ vs. t₆: p = 0.002, t₄ vs. t₇: p = 0.004, t₅ vs. t₆: p = 0.013, t₅ vs. t₇: p = 0.022
Temporal association areas	34	541	4.5 ± 0.5	4.4 ± 0.3	4.3 ± 0.3	4.0 ± 0.5	4.7 ± 0.7	3.6 ± 0.4	3.4 ± 0.5	< 0.001	t₁ vs. t₆: p = 0.015, t₁ vs. t₇: p = 0.019, t₂ vs. t₆: p = 0.014, t₂ vs. t₇: p = 0.018, t₅ vs. t₆: p = 0.001, t₅ vs. t₇: p = 0.002
Perirhinal area	35	922	3.9 ± 0.4	3.8 ± 0.3	3.5 ± 0.3	3.7 ± 0.4	3.9 ± 0.6	3.6 ± 0.3	3.5 ± 0.2	= 0.114
Ectorhinal area	36	895	3.9 ± 0.4	4.0 ± 0.5	4.1 ± 0.3	4.0 ± 0.4	4.3 ± 0.6	3.7 ± 0.3	3.5 ± 0.4	= 0.041	t₅ vs. t₇: p = 0.031
Piriform area	37	961	3.5 ± 0.3	3.6 ± 0.3	3.4 ± 0.4	3.3 ± 0.3	3.7 ± 0.4	3.4 ± 0.3	3.4 ± 0.4	= 0.076
Field CA1	38	382	4.5 ± 0.5	5.8 ± 0.7	5.5 ± 0.8	4.9 ± 0.9	5.6 ± 0.6	5.0 ± 1.2	5.0 ± 1.3	= 0.008	t₁ vs. t₂: p = 0.005, t₁ vs. t₅: p = 0.022
Field CA2	39	423	4.2 ± 0.3	4.9 ± 0.3	4.6 ± 0.5	4.2 ± 0.4	4.7 ± 0.3	5.0 ± 0.8	4.9 ± 0.8	= 0.002	t₁ vs. t₂: p = 0.004, t₁ vs. t₆: p = 0.033, t₂ vs. t₄: p = 0.016
Field CA3	40	463	4.3 ± 0.4	5.1 ± 0.2	4.8 ± 0.3	4.7 ± 0.4	5.1 ± 0.4	5.2 ± 0.8	5.1 ± 0.6	= 0.003	t₁ vs. t₂: p = 0.003, t₁ vs. t₅: p = 0.004, t₁ vs. t₆: p = 0.023
Dentate gyrus molecular layer	41	10703	4.3 ± 0.2	4.6 ± 0.3	4.5 ± 0.2	4.5 ± 0.1	4.8 ± 0.3	4.4 ± 0.4	4.3 ± 0.4	= 0.008	t₁ vs. t₅: p = 0.002, t₅ vs. t₆: p = 0.041
Dentate gyrus polymorph layer	42	10704	4.3 ± 0.2	4.7 ± 0.6	4.7 ± 0.5	4.8 ± 0.3	5.2 ± 0.5	4.3 ± 0.4	4.4 ± 0.4	= 0.001	t₁ vs. t₅: p < 0.001, t₅ vs. t₆: p = 0.005
Dentate gyrus granule cell layer	43	632	4.1 ± 0.2	4.3 ± 0.4	4.3 ± 0.3	4.4 ± 0.3	4.7 ± 0.4	4.0 ± 0.3	4.1 ± 0.3	= 0.002	t₁ vs. t₅: p = 0.003, t₅ vs. t₆: p = 0.004
Fasciola cinerea	44	982	3.4 ± 0.5	3.3 ± 0.5	3.1 ± 0.3	2.9 ± 0.1	3.2 ± 0.4	3.3 ± 0.5	3.2 ± 0.4	= 0.028	t₁ vs. t₄: p = 0.013, t₂ vs. t₄: p = 0.036, t₄ vs. t₆: p = 0.048
Induseum griseum	45	19	5.0 ± 0.6	6.0 ± 1.1	4.7 ± 0.7	4.1 ± 0.6	4.7 ± 0.7	4.6 ± 0.6	5.5 ± 0.7	< 0.001	t₂ vs. t₄: p < 0.001, t₂ vs. t₆: p = 0.036, t₄ vs. t₇: p = 0.028
Entorhinal area lateral part	46	918	4.0 ± 0.4	3.7 ± 0.3	3.5 ± 0.4	3.7 ± 0.4	3.7 ± 0.6	3.5 ± 0.4	3.6 ± 0.7	= 0.200
Prosubiculum ventral part	47	484682492	4.0 ± 0.5	4.3 ± 0.3	4.2 ± 0.3	4.2 ± 0.4	4.2 ± 0.2	4.0 ± 0.3	3.9 ± 0.4	= 0.044	t₁ vs. t₂: p = 0.049
Claustrum	48	583	3.7 ± 0.4	4.2 ± 0.4	4.0 ± 0.2	3.6 ± 0.6	3.9 ± 0.3	3.7 ± 0.5	3.2 ± 0.4	= 0.010	t₂ vs. t₇: p = 0.003, t₃ vs. t₇: p = 0.048
Endopiriform nucleus	49	942	3.3 ± 0.2	3.9 ± 0.3	3.8 ± 0.2	3.5 ± 0.3	3.8 ± 0.2	3.7 ± 0.4	3.2 ± 0.3	< 0.001	t₁ vs. t₂: p = 0.003, t₁ vs. t₃: p = 0.012, t₁ vs. t₅: p = 0.009, t₂ vs. t₇: p = 0.007, t₃ vs. t₇: p = 0.020, t₅ vs. t₇: p = 0.016
Lateral amygdalar nucleus	50	131	3.5 ± 0.3	3.7 ± 0.4	4.0 ± 0.3	4.0 ± 0.4	4.1 ± 0.2	3.7 ± 0.8	3.5 ± 0.6	= 0.005	t₁ vs. t₅: p = 0.020
Basolateral amygdalar nucleus	51	295	3.5 ± 0.2	4.2 ± 0.3	3.8 ± 0.3	3.8 ± 0.6	4.5 ± 0.4	3.6 ± 0.5	3.4 ± 0.3	< 0.001	t₁ vs. t₂: p = 0.005, t₁ vs. t₅: p < 0.001, t₂ vs. t₇: p = 0.026, t₅ vs. t₆: p = 0.026, t₅ vs. t₇: p = 0.002
Basomedial amygdalar nucleus	52	319	3.8 ± 0.3	3.9 ± 0.3	3.7 ± 0.3	4.0 ± 0.7	4.1 ± 0.4	4.0 ± 0.9	3.6 ± 0.4	= 0.180
Posterior amygdalar nucleus	53	780	3.2 ± 0.2	3.2 ± 0.3	3.2 ± 0.4	3.7 ± 0.7	3.7 ± 0.5	4.2 ± 0.7	3.7 ± 0.2	< 0.001	t₁ vs. t₆: p = 0.006, t₂ vs. t₆: p = 0.019, t₃ vs. t₆: p = 0.005
Striatum dorsal region	54	485	4.8 ± 0.2	5.1 ± 0.2	5.0 ± 0.2	5.3 ± 0.5	5.3 ± 0.2	5.1 ± 0.6	4.9 ± 0.2	= 0.002	t₁ vs. t₄: p = 0.028, t₁ vs. t₅: p < 0.001
Fundus of striatum	55	998	4.4 ± 0.3	4.3 ± 0.6	4.7 ± 0.5	5.1 ± 0.6	4.8 ± 0.4	5.0 ± 0.5	5.2 ± 0.6	= 0.014	t₂ vs. t₄: p = 0.044
Lateral septal nucleus	56	242	4.3 ± 0.5	3.8 ± 0.6	3.6 ± 0.4	3.8 ± 0.6	3.6 ± 0.4	3.8 ± 0.7	3.4 ± 0.6	= 0.038	t₁ vs. t₃: p = 0.049, t₁ vs. t₇: p = 0.027
Septofimbrial nucleus	57	310	4.7 ± 0.3	4.8 ± 0.4	4.5 ± 0.2	4.5 ± 0.5	4.5 ± 0.4	3.8 ± 0.4	3.9 ± 0.4	< 0.001	t₁ vs. t₆: p = 0.003, t₁ vs. t₇: p = 0.011, t₂ vs. t₆: p < 0.001, t₂ vs. t₇: p = 0.002
Anterior amygdalar area	58	23	4.4 ± 0.3	4.1 ± 0.7	4.7 ± 0.7	5.3 ± 0.7	5.1 ± 0.5	4.9 ± 0.7	6.0 ± 1.3	= 0.002	t₂ vs. t₄: p = 0.009, t₂ vs. t₅: p = 0.032, t₂ vs. t₇: p = 0.011
Central amygdalar nucleus	59	536	4.2 ± 0.3	3.7 ± 0.5	4.4 ± 0.7	4.7 ± 0.5	4.2 ± 0.7	4.6 ± 0.7	5.3 ± 0.9	= 0.007	t₂ vs. t₄: p = 0.023, t₂ vs. t₇: p = 0.004
Intercalated amygdalar nucleus	60	1105	3.6 ± 0.3	3.8 ± 0.3	3.8 ± 0.3	3.9 ± 0.5	4.0 ± 0.3	4.0 ± 0.5	3.9 ± 0.3	= 0.221
Pallidum dorsal region	61	818	5.5 ± 0.4	5.6 ± 0.6	6.0 ± 0.4	5.4 ± 0.7	5.6 ± 0.5	4.9 ± 0.2	5.3 ± 0.5	= 0.004	t₂ vs. t₆: p = 0.037, t₃ vs. t₆: p < 0.001
Pallidum ventral region	62	835	5.3 ± 0.3	5.5 ± 0.5	5.7 ± 0.6	6.0 ± 0.5	6.2 ± 0.7	4.9 ± 0.3	5.1 ± 0.9	< 0.001	t₄ vs. t₆: p = 0.002, t₅ vs. t₆: p < 0.001
Triangular nucleus of septum	63	581	4.9 ± 0.4	5.1 ± 0.4	4.6 ± 0.2	4.6 ± 0.4	4.5 ± 0.3	3.7 ± 0.4	3.7 ± 0.2	< 0.001	t₁ vs. t₆: p < 0.001, t₁ vs. t₇: p = 0.004, t₂ vs. t₅: p = 0.044, t₂ vs. t₆: p < 0.001, t₂ vs. t₇: p < 0.001, t₃ vs. t₆: p = 0.035, t₄ vs. t₆: p = 0.037
Ventral anterior-lateral complex of the thalamus	64	629	4.6 ± 0.4	4.8 ± 0.6	4.2 ± 0.5	5.1 ± 0.6	5.3 ± 0.8	4.0 ± 0.5	5.2 ± 1.9	= 0.003	t₃ vs. t₅: p = 0.019, t₄ vs. t₆: p = 0.018, t₅ vs. t₆: p = 0.005
Ventral medial nucleus of the thalamus	65	685	4.9 ± 0.5	4.6 ± 0.7	4.9 ± 1.0	5.5 ± 0.7	5.3 ± 1.0	4.7 ± 0.9	4.8 ± 1.2	= 0.189
Ventral posterior complex of the thalamus	66	709	4.9 ± 0.2	5.2 ± 0.3	4.9 ± 0.4	5.1 ± 0.5	5.4 ± 0.6	5.5 ± 0.9	5.2 ± 0.5	= 0.053
Subparafascicular nucleus	67	406	5.1 ± 0.6	5.8 ± 0.9	6.6 ± 0.6	5.7 ± 1.0	6.0 ± 1.0	4.7 ± 0.7	4.4 ± 1.1	< 0.001	t₁ vs. t₃: p = 0.008, t₃ vs. t₆: p = 0.001, t₃ vs. t₇: p = 0.002
Subparafascicular area	68	609	4.7 ± 0.6	5.2 ± 0.8	6.7 ± 0.9	5.8 ± 1.0	6.0 ± 0.7	3.9 ± 0.4	3.6 ± 1.2	< 0.001	t₁ vs. t₃: p = 0.004, t₃ vs. t₆: p < 0.001, t₃ vs. t₇: p < 0.001, t₄ vs. t₆: p = 0.005, t₄ vs. t₇: p = 0.023, t₅ vs. t₆: p = 0.002, t₅ vs. t₇: p = 0.012
Dorsal part of the lateral geniculate complex	69	170	4.1 ± 0.3	4.0 ± 0.7	4.2 ± 0.4	4.3 ± 0.6	4.1 ± 0.5	4.3 ± 0.6	4.0 ± 0.6	= 0.442
Lateral group of the dorsal thalamus	70	138	6.6 ± 0.4	7.1 ± 0.6	6.0 ± 0.6	5.7 ± 0.9	6.4 ± 0.5	5.4 ± 0.7	6.2 ± 1.5	< 0.001	t₂ vs. t₃: p = 0.049, t₂ vs. t₄: p = 0.002, t₂ vs. t₆: p < 0.001
Anteroventral nucleus of thalamus	71	255	5.5 ± 0.8	6.3 ± 0.8	6.0 ± 0.8	5.6 ± 1.0	6.3 ± 0.9	4.9 ± 0.4	5.5 ± 0.7	= 0.013	t₂ vs. t₆: p = 0.013, t₃ vs. t₆: p = 0.049, t₅ vs. t₆: p = 0.011
Anteromedial nucleus	72	127	4.6 ± 0.4	5.1 ± 0.3	4.7 ± 0.4	5.0 ± 0.5	5.3 ± 0.6	5.1 ± 0.6	5.7 ± 1.9	= 0.075
Anterodorsal nucleus	73	64	6.0 ± 0.5	5.5 ± 0.8	5.3 ± 0.6	4.9 ± 0.8	5.2 ± 0.7	5.2 ± 0.6	4.7 ± 0.7	= 0.024	t₁ vs. t₄: p = 0.029, t₁ vs. t₇: p = 0.023
Interanteromedial nucleus of the thalamus	74	1120	4.7 ± 0.5	5.1 ± 0.8	5.4 ± 1.1	4.7 ± 0.6	5.1 ± 0.9	4.4 ± 0.7	4.7 ± 0.6	= 0.375
Interanterodorsal nucleus of the thalamus	75	1113	4.9 ± 0.3	5.5 ± 0.6	5.3 ± 0.8	5.0 ± 0.7	5.3 ± 0.7	4.4 ± 0.3	4.6 ± 0.8	= 0.007	t₂ vs. t₆: p = 0.005, t₅ vs. t₆: p = 0.011
Lateral dorsal nucleus of thalamus	76	155	5.3 ± 0.5	5.2 ± 0.9	5.2 ± 0.7	5.2 ± 0.5	4.9 ± 0.6	4.9 ± 0.8	4.8 ± 0.9	= 0.737
Intermediodorsal nucleus of the thalamus	77	59	5.3 ± 0.6	5.3 ± 0.6	5.8 ± 0.8	5.3 ± 1.0	5.5 ± 0.7	3.6 ± 0.5	3.6 ± 0.5	< 0.001	t₁ vs. t₆: p = 0.008, t₁ vs. t₇: p = 0.041, t₂ vs. t₆: p = 0.010, t₂ vs. t₇: p = 0.048, t₃ vs. t₆: p < 0.001, t₃ vs. t₇: p = 0.003, t₄ vs. t₆: p = 0.020, t₅ vs. t₆: p = 0.004, t₅ vs. t₇: p = 0.022
Mediodorsal nucleus of thalamus	78	362	5.8 ± 0.6	5.9 ± 0.8	5.4 ± 0.7	5.0 ± 1.0	5.7 ± 0.4	5.0 ± 0.8	5.2 ± 0.9	= 0.080
Submedial nucleus of the thalamus	79	366	4.6 ± 0.4	5.2 ± 0.6	6.0 ± 0.6	5.0 ± 0.6	5.5 ± 1.1	5.3 ± 0.9	4.6 ± 1.0	= 0.009	t₁ vs. t₃: p = 0.001
Perireunensis nucleus	80	1077	5.3 ± 0.5	5.6 ± 0.7	5.6 ± 0.9	5.3 ± 0.6	6.1 ± 1.4	4.7 ± 0.5	4.9 ± 0.4	= 0.066
Midline group of the dorsal thalamus	81	571	4.8 ± 0.7	5.0 ± 1.0	4.3 ± 0.8	4.1 ± 0.9	4.6 ± 0.9	3.9 ± 0.5	4.0 ± 0.4	= 0.027
Intralaminar nuclei of the dorsal thalamus	82	51	4.3 ± 0.3	5.2 ± 1.1	6.4 ± 1.2	5.2 ± 0.6	5.3 ± 0.8	3.8 ± 0.7	4.0 ± 1.1	< 0.001	t₁ vs. t₃: p < 0.001, t₁ vs. t₄: p = 0.040, t₃ vs. t₆: p < 0.001, t₃ vs. t₇: p = 0.023, t₄ vs. t₆: p = 0.007, t₅ vs. t₆: p = 0.011
Reticular nucleus of the thalamus	83	262	5.2 ± 0.2	5.1 ± 0.2	5.0 ± 0.2	5.2 ± 0.3	5.1 ± 0.3	5.1 ± 0.2	5.3 ± 0.3	= 0.321
Ventral part of the lateral geniculate complex	84	178	4.8 ± 0.4	4.6 ± 0.6	4.6 ± 0.4	4.7 ± 0.6	4.4 ± 0.5	4.5 ± 0.4	4.2 ± 0.6	= 0.285
Epithalamus	85	958	5.0 ± 0.5	5.3 ± 0.5	5.0 ± 0.3	4.4 ± 0.6	5.0 ± 0.6	4.1 ± 0.9	3.9 ± 0.6	< 0.001	t₂ vs. t₄: p = 0.026, t₂ vs. t₆: p = 0.015, t₂ vs. t₇: p = 0.005
Accessory supraoptic group	86	332	4.5 ± 0.7	4.4 ± 0.6	4.1 ± 0.6	4.1 ± 0.6	3.8 ± 0.6	3.8 ± 0.7	3.7 ± 0.6	= 0.138
Periventricular hypothalamic nucleus anterior part	87	30	3.9 ± 0.6	3.2 ± 0.2	3.1 ± 0.4	3.4 ± 0.5	2.8 ± 0.2	3.1 ± 0.6	3.6 ± 0.7	= 0.006	t₁ vs. t₅: p < 0.001
Periventricular hypothalamic nucleus intermediate part	88	118	4.9 ± 0.7	5.4 ± 1.3	4.1 ± 0.7	4.5 ± 0.6	4.1 ± 0.5	3.7 ± 0.5	3.4 ± 0.6	< 0.001	t₁ vs. t₆: p = 0.013, t₁ vs. t₇: p = 0.007, t₂ vs. t₆: p = 0.005, t₂ vs. t₇: p = 0.003
Dorsomedial nucleus of the hypothalamus	89	830	4.5 ± 0.3	5.2 ± 0.9	4.2 ± 0.6	4.3 ± 0.5	4.6 ± 1.0	3.9 ± 0.4	4.3 ± 0.2	= 0.004	t₂ vs. t₃: p = 0.011, t₂ vs. t₆: p < 0.001
Subparaventricular zone	90	347	4.0 ± 0.6	3.4 ± 0.4	3.1 ± 0.3	3.3 ± 0.4	3.0 ± 0.3	3.3 ± 0.4	2.9 ± 0.4	< 0.001	t₁ vs. t₃: p = 0.009, t₁ vs. t₅: p < 0.001, t₁ vs. t₇: p = 0.002
Subfornical organ	91	338	4.7 ± 1.0	4.8 ± 0.5	4.2 ± 0.4	4.3 ± 0.8	4.1 ± 0.6	3.2 ± 0.3	3.1 ± 0.5	< 0.001	t₁ vs. t₆: p = 0.012, t₁ vs. t₇: p = 0.015, t₂ vs. t₆: p < 0.001, t₂ vs. t₇: p < 0.001
Anterior hypothalamic nucleus	92	88	5.5 ± 1.1	5.5 ± 1.1	4.8 ± 1.4	4.9 ± 0.7	4.3 ± 0.5	4.2 ± 0.5	3.7 ± 0.6	= 0.004	t₁ vs. t₇: p = 0.021, t₂ vs. t₇: p = 0.030
Supramammillary nucleus	93	525	4.7 ± 0.4	5.4 ± 0.5	4.9 ± 0.6	4.8 ± 0.7	5.3 ± 1.1	4.5 ± 0.6	4.9 ± 0.9	= 0.174
Medial preoptic nucleus	94	515	4.5 ± 0.5	4.3 ± 0.6	3.9 ± 0.8	4.2 ± 0.5	4.3 ± 0.8	3.6 ± 0.5	3.5 ± 0.5	= 0.014	t₁ vs. t₆: p = 0.039, t₁ vs. t₇: p = 0.029
Dorsal premammillary nucleus	95	980	4.6 ± 0.3	5.5 ± 0.5	5.0 ± 0.5	4.8 ± 0.7	5.6 ± 1.1	4.7 ± 0.5	5.3 ± 0.7	= 0.012	t₁ vs. t₂: p = 0.018
Paraventricular hypothalamic nucleus descending division	96	63	4.9 ± 0.4	5.3 ± 0.9	4.6 ± 0.7	4.6 ± 0.4	5.3 ± 1.3	3.8 ± 0.5	3.9 ± 0.2	< 0.001	t₁ vs. t₆: p = 0.002, t₁ vs. t₇: p = 0.026, t₂ vs. t₆: p < 0.001, t₂ vs. t₇: p = 0.009, t₅ vs. t₆: p = 0.006
Posterior hypothalamic nucleus	97	946	4.8 ± 0.4	5.7 ± 1.0	4.9 ± 0.6	4.5 ± 0.5	5.5 ± 1.7	4.2 ± 0.8	4.5 ± 0.3	= 0.009	t₂ vs. t₆: p = 0.002
Lateral hypothalamic area	98	194	5.4 ± 0.3	6.0 ± 0.5	5.5 ± 0.5	5.5 ± 0.6	6.1 ± 0.8	4.5 ± 0.6	4.2 ± 0.3	< 0.001	t₂ vs. t₆: p < 0.001, t₂ vs. t₇: p < 0.001, t₅ vs. t₆: p < 0.001, t₅ vs. t₇: p < 0.001
Lateral preoptic area	99	226	5.9 ± 0.5	6.1 ± 0.4	6.0 ± 0.6	5.6 ± 0.3	6.0 ± 0.8	4.3 ± 0.3	4.7 ± 0.2	< 0.001	t₁ vs. t₆: p < 0.001, t₁ vs. t₇: p = 0.045, t₂ vs. t₆: p < 0.001, t₂ vs. t₇: p = 0.011, t₃ vs. t₆: p = 0.001, t₄ vs. t₆: p = 0.027, t₅ vs. t₆: p = 0.001
Preparasubthalamic nucleus	100	356	5.7 ± 0.3	6.5 ± 0.5	6.0 ± 0.9	5.2 ± 1.0	5.9 ± 0.7	5.4 ± 0.7	4.6 ± 0.6	< 0.001	t₂ vs. t₄: p = 0.008, t₂ vs. t₆: p = 0.044, t₂ vs. t₇: p = 0.001
Parasubthalamic nucleus	101	364	5.6 ± 0.4	6.5 ± 0.4	5.9 ± 0.8	5.0 ± 0.9	5.9 ± 0.9	5.6 ± 0.7	5.0 ± 0.9	= 0.002	t₂ vs. t₄: p < 0.001, t₂ vs. t₇: p = 0.010
Subthalamic nucleus	102	470	6.0 ± 0.3	6.7 ± 0.6	6.3 ± 0.6	5.7 ± 0.8	6.1 ± 0.7	6.4 ± 0.7	5.8 ± 0.4	= 0.012	t₂ vs. t₄: p = 0.004
Zona incerta	103	797	5.3 ± 0.3	5.4 ± 0.4	5.6 ± 0.4	5.2 ± 0.4	5.5 ± 0.7	4.9 ± 0.3	4.8 ± 0.2	= 0.001	t₂ vs. t₇: p = 0.049, t₃ vs. t₆: p = 0.005, t₃ vs. t₇: p = 0.005
optic nerve	104	848	4.3 ± 0.4	4.0 ± 0.5	3.7 ± 0.5	4.2 ± 0.5	4.0 ± 0.5	4.3 ± 1.2	3.8 ± 0.3	= 0.124
corpus callosum anterior forceps	105	956	3.9 ± 0.3	4.2 ± 0.3	4.3 ± 0.1	4.0 ± 0.6	4.3 ± 0.2	4.3 ± 0.4	3.9 ± 0.3	= 0.074
corpus callosum extreme capsule	106	964	3.2 ± 0.2	3.7 ± 0.3	3.6 ± 0.2	3.4 ± 0.2	3.7 ± 0.3	3.6 ± 0.5	3.0 ± 0.2	< 0.001	t₁ vs. t₂: p = 0.003, t₁ vs. t₃: p = 0.014, t₁ vs. t₅: p = 0.004, t₂ vs. t₇: p = 0.003, t₃ vs. t₇: p = 0.012, t₅ vs. t₇: p = 0.004
corpus callosum splenium	107	986	4.3 ± 0.4	4.4 ± 0.2	4.2 ± 0.2	4.2 ± 0.4	4.3 ± 0.2	4.2 ± 0.5	4.2 ± 0.6	= 0.850
corticospinal tract	108	784	5.2 ± 0.2	5.4 ± 0.1	4.9 ± 0.2	5.1 ± 0.3	5.2 ± 0.3	5.0 ± 0.3	5.0 ± 0.2	= 0.004	t₂ vs. t₃: p = 0.003, t₂ vs. t₆: p = 0.018
thalamus related	109	896	5.1 ± 0.3	5.2 ± 0.2	4.8 ± 0.3	5.1 ± 0.3	5.2 ± 0.5	5.2 ± 0.4	5.2 ± 0.2	= 0.183
cerebral nuclei related	110	760	5.7 ± 0.3	6.3 ± 0.4	6.3 ± 0.8	5.5 ± 0.7	5.7 ± 0.7	5.7 ± 0.6	5.4 ± 0.6	= 0.026	t₂ vs. t₄: p = 0.031
amygdalar capsule	111	884	3.3 ± 0.1	3.9 ± 0.2	3.9 ± 0.2	3.7 ± 0.4	4.1 ± 0.2	3.8 ± 0.4	3.3 ± 0.3	< 0.001	t₁ vs. t₂: p = 0.003, t₁ vs. t₃: p = 0.003, t₁ vs. t₅: p < 0.001, t₅ vs. t₇: p = 0.007
anterior commissure temporal limb	112	908	4.3 ± 0.4	4.2 ± 0.5	4.6 ± 0.5	4.7 ± 0.7	4.5 ± 0.3	4.9 ± 0.5	4.6 ± 0.6	= 0.164
cingulum bundle	113	940	3.9 ± 0.3	4.0 ± 0.3	3.7 ± 0.2	3.5 ± 0.2	3.6 ± 0.2	3.8 ± 0.4	3.8 ± 0.5	= 0.015	t₂ vs. t₄: p = 0.007, t₂ vs. t₅: p = 0.049
alveus	114	466	3.9 ± 0.2	4.4 ± 0.2	4.1 ± 0.3	3.9 ± 0.3	4.1 ± 0.2	4.3 ± 0.4	4.2 ± 0.6	= 0.006	t₁ vs. t₂: p = 0.004, t₂ vs. t₄: p = 0.010
dorsal fornix	115	530	4.6 ± 0.6	5.2 ± 0.9	4.4 ± 0.5	3.7 ± 0.6	4.2 ± 0.7	3.9 ± 0.8	4.1 ± 0.7	= 0.004	t₂ vs. t₄: p = 0.003, t₂ vs. t₆: p = 0.019
fimbria	116	603	4.4 ± 0.2	4.4 ± 0.4	4.1 ± 0.2	4.2 ± 0.2	4.2 ± 0.3	4.3 ± 0.5	4.0 ± 0.4	= 0.046	t₁ vs. t₃: p = 0.034
postcommissural fornix	117	737	5.2 ± 0.4	5.2 ± 0.5	4.8 ± 0.5	5.0 ± 0.4	5.6 ± 0.8	4.1 ± 0.3	4.4 ± 0.2	< 0.001	t₁ vs. t₆: p < 0.001, t₂ vs. t₆: p < 0.001, t₄ vs. t₆: p = 0.015, t₅ vs. t₆: p < 0.001, t₅ vs. t₇: p = 0.009
hippocampal commissures	118	618	4.3 ± 0.4	4.4 ± 0.5	4.1 ± 0.2	3.9 ± 0.3	4.1 ± 0.4	4.0 ± 0.6	4.0 ± 0.5	= 0.024	t₂ vs. t₄: p = 0.029
stria terminalis	119	301	4.2 ± 0.2	4.4 ± 0.2	4.2 ± 0.2	4.2 ± 0.2	4.2 ± 0.2	4.1 ± 0.2	4.0 ± 0.3	= 0.077
supraoptic commissures	120	349	5.2 ± 0.9	5.4 ± 0.8	4.5 ± 1.0	5.3 ± 0.8	5.6 ± 0.9	5.3 ± 1.5	4.6 ± 0.5	= 0.110
mammillary related	121	46	5.2 ± 0.5	5.5 ± 0.6	5.6 ± 0.7	5.2 ± 0.5	5.8 ± 1.2	4.9 ± 0.6	5.0 ± 0.5	= 0.229
epithalamus related	122	1083	5.2 ± 0.2	5.1 ± 0.4	4.8 ± 0.4	4.6 ± 0.3	4.8 ± 0.3	4.6 ± 0.3	4.3 ± 0.6	< 0.001	t₁ vs. t₄: p = 0.006, t₁ vs. t₆: p = 0.006, t₁ vs. t₇: p = 0.011, t₂ vs. t₄: p = 0.034, t₂ vs. t₆: p = 0.030, t₂ vs. t₇: p = 0.045

### Sheet: Viscosity
Supplemental Table ST1. Group means ± standard deviations of the biomechanical properties for all 122 brain regions across age groups, along with the results of the corresponding Kruskal-Wallis analyses and post hoc pairwise comparisons.
ROI label	ROI ID	ROI ID Allen	EAdol, φ in rad	MAdol, φ in rad	LAdol, φ in rad	EAdult, φ in rad	MAdult, φ in rad	LAdult, φ in rad	Old, φ in rad	p	Multiple comparison
Primary motor area	1	985	0.46 ± 0.05	0.50 ± 0.06	0.55 ± 0.06	0.51 ± 0.11	0.50 ± 0.13	0.74 ± 0.13	0.89 ± 0.31	< 0.001	t₁ vs. t₆: p = 0.001, t₁ vs. t₇: p = 0.007, t₂ vs. t₆: p = 0.047, t₄ vs. t₆: p = 0.027, t₅ vs. t₆: p = 0.032
Secondary motor area	2	993	0.62 ± 0.17	0.62 ± 0.15	0.73 ± 0.17	0.66 ± 0.14	0.70 ± 0.25	0.82 ± 0.18	0.84 ± 0.26	= 0.116
Primary somatosensory area nose	3	353	0.60 ± 0.09	0.62 ± 0.11	0.54 ± 0.09	0.55 ± 0.06	0.48 ± 0.14	0.66 ± 0.13	0.68 ± 0.17	= 0.008	t₂ vs. t₅: p = 0.042, t₅ vs. t₆: p = 0.018, t₅ vs. t₇: p = 0.028
Primary somatosensory area barrel field layer 1	4	981	0.69 ± 0.10	0.71 ± 0.20	0.64 ± 0.13	0.66 ± 0.11	0.70 ± 0.13	0.81 ± 0.11	0.86 ± 0.13	= 0.026
Primary somatosensory area barrel field layer 2/3	5	201	0.56 ± 0.08	0.57 ± 0.18	0.51 ± 0.09	0.46 ± 0.12	0.47 ± 0.14	0.78 ± 0.12	0.87 ± 0.29	< 0.001	t₃ vs. t₆: p = 0.035, t₄ vs. t₆: p = 0.002, t₄ vs. t₇: p = 0.026, t₅ vs. t₆: p = 0.003, t₅ vs. t₇: p = 0.036
Primary somatosensory area barrel field layer 4	6	1047	0.40 ± 0.10	0.39 ± 0.07	0.38 ± 0.05	0.32 ± 0.07	0.31 ± 0.14	0.72 ± 0.24	0.70 ± 0.28	< 0.001	t₄ vs. t₆: p < 0.001, t₄ vs. t₇: p = 0.030, t₅ vs. t₆: p < 0.001, t₅ vs. t₇: p = 0.004
Primary somatosensory area barrel field layer 5	7	1070	0.40 ± 0.06	0.41 ± 0.09	0.40 ± 0.07	0.40 ± 0.06	0.36 ± 0.12	0.64 ± 0.26	0.59 ± 0.16	= 0.013	t₅ vs. t₆: p = 0.014, t₅ vs. t₇: p = 0.032
Primary somatosensory area barrel field layer 6a	8	1038	0.42 ± 0.06	0.49 ± 0.07	0.47 ± 0.10	0.52 ± 0.07	0.49 ± 0.12	0.66 ± 0.10	0.72 ± 0.08	< 0.001	t₁ vs. t₆: p < 0.001, t₁ vs. t₇: p < 0.001, t₂ vs. t₇: p = 0.049, t₃ vs. t₆: p = 0.013, t₃ vs. t₇: p = 0.010, t₅ vs. t₇: p = 0.039
Primary somatosensory area barrel field layer 6b	9	1062	0.43 ± 0.07	0.54 ± 0.10	0.50 ± 0.11	0.55 ± 0.07	0.58 ± 0.13	0.68 ± 0.08	0.71 ± 0.05	< 0.001	t₁ vs. t₅: p = 0.040, t₁ vs. t₆: p < 0.001, t₁ vs. t₇: p < 0.001, t₃ vs. t₆: p = 0.010, t₃ vs. t₇: p = 0.015
Primary somatosensory area lower limb	10	337	0.41 ± 0.06	0.44 ± 0.07	0.48 ± 0.05	0.43 ± 0.08	0.42 ± 0.09	0.73 ± 0.15	0.85 ± 0.32	< 0.001	t₁ vs. t₆: p = 0.002, t₁ vs. t₇: p = 0.006, t₂ vs. t₆: p = 0.017, t₂ vs. t₇: p = 0.039, t₄ vs. t₆: p = 0.008, t₄ vs. t₇: p = 0.022, t₅ vs. t₆: p = 0.002, t₅ vs. t₇: p = 0.008
Primary somatosensory area mouth	11	345	0.51 ± 0.07	0.54 ± 0.10	0.60 ± 0.08	0.57 ± 0.08	0.59 ± 0.11	0.70 ± 0.06	0.78 ± 0.09	< 0.001	t₁ vs. t₆: p = 0.001, t₁ vs. t₇: p < 0.001, t₂ vs. t₆: p = 0.020, t₂ vs. t₇: p = 0.008, t₄ vs. t₇: p = 0.036
Primary somatosensory area upper limb	12	369	0.44 ± 0.10	0.45 ± 0.09	0.47 ± 0.06	0.43 ± 0.06	0.41 ± 0.12	0.66 ± 0.13	0.76 ± 0.20	< 0.001	t₁ vs. t₆: p = 0.021, t₁ vs. t₇: p = 0.026, t₄ vs. t₆: p = 0.028, t₄ vs. t₇: p = 0.034, t₅ vs. t₆: p = 0.002, t₅ vs. t₇: p = 0.004
Primary somatosensory area trunk	13	361	0.36 ± 0.08	0.39 ± 0.09	0.40 ± 0.06	0.38 ± 0.09	0.40 ± 0.11	0.79 ± 0.14	0.81 ± 0.29	< 0.001	t₁ vs. t₆: p < 0.001, t₁ vs. t₇: p = 0.011, t₂ vs. t₆: p = 0.005, t₂ vs. t₇: p = 0.041, t₃ vs. t₆: p = 0.019, t₄ vs. t₆: p = 0.002, t₄ vs. t₇: p = 0.020, t₅ vs. t₆: p = 0.006, t₅ vs. t₇: p = 0.049
Supplemental somatosensory area	14	378	0.59 ± 0.08	0.65 ± 0.07	0.63 ± 0.09	0.55 ± 0.09	0.55 ± 0.14	0.62 ± 0.10	0.66 ± 0.15	= 0.095
Gustatory areas	15	1057	0.57 ± 0.09	0.58 ± 0.10	0.61 ± 0.14	0.48 ± 0.12	0.48 ± 0.12	0.53 ± 0.09	0.47 ± 0.08	= 0.035
Visceral area	16	677	0.56 ± 0.10	0.58 ± 0.10	0.55 ± 0.09	0.49 ± 0.07	0.47 ± 0.09	0.56 ± 0.09	0.61 ± 0.11	= 0.050
Dorsal auditory area layer 1	17	527	0.74 ± 0.19	0.81 ± 0.26	0.84 ± 0.22	0.76 ± 0.17	0.85 ± 0.16	0.92 ± 0.11	0.89 ± 0.28	= 0.304
Dorsal auditory area layer 2/3	18	600	0.58 ± 0.17	0.65 ± 0.17	0.65 ± 0.22	0.56 ± 0.16	0.56 ± 0.13	0.79 ± 0.20	0.87 ± 0.27	= 0.069
Dorsal auditory area layer 4	19	678	0.49 ± 0.11	0.56 ± 0.10	0.57 ± 0.19	0.51 ± 0.17	0.42 ± 0.13	0.60 ± 0.19	0.66 ± 0.30	= 0.179
Dorsal auditory area layer 5	20	252	0.49 ± 0.12	0.54 ± 0.07	0.56 ± 0.09	0.55 ± 0.12	0.44 ± 0.09	0.50 ± 0.13	0.56 ± 0.21	= 0.089
Dorsal auditory area layer 6a	21	156	0.50 ± 0.12	0.55 ± 0.05	0.62 ± 0.08	0.62 ± 0.11	0.56 ± 0.13	0.54 ± 0.12	0.69 ± 0.11	= 0.070
Dorsal auditory area layer 6b	22	243	0.52 ± 0.12	0.70 ± 0.20	0.81 ± 0.25	0.72 ± 0.15	0.70 ± 0.21	0.65 ± 0.16	0.81 ± 0.12	= 0.012	t₁ vs. t₃: p = 0.009, t₁ vs. t₇: p = 0.014
Ventral auditory area	23	1018	0.60 ± 0.13	0.74 ± 0.17	0.73 ± 0.23	0.62 ± 0.18	0.66 ± 0.16	0.68 ± 0.18	0.72 ± 0.24	= 0.477
Anterior cingulate area dorsal part	24	39	0.45 ± 0.10	0.58 ± 0.13	0.53 ± 0.19	0.48 ± 0.16	0.44 ± 0.12	0.57 ± 0.10	0.79 ± 0.33	= 0.028
Anterior cingulate area ventral part	25	48	0.39 ± 0.08	0.47 ± 0.12	0.47 ± 0.09	0.45 ± 0.15	0.43 ± 0.19	0.79 ± 0.18	0.77 ± 0.14	< 0.001	t₁ vs. t₆: p < 0.001, t₁ vs. t₇: p = 0.007, t₂ vs. t₆: p = 0.044, t₄ vs. t₆: p = 0.015, t₅ vs. t₆: p = 0.002, t₅ vs. t₇: p = 0.019
Agranular insular area posterior part	26	111	0.47 ± 0.07	0.50 ± 0.12	0.55 ± 0.14	0.60 ± 0.15	0.57 ± 0.18	0.63 ± 0.08	0.72 ± 0.07	= 0.009	t₁ vs. t₇: p = 0.011, t₂ vs. t₇: p = 0.029
Retrosplenial area lateral agranular part layer 1	27	671	0.58 ± 0.15	0.64 ± 0.13	0.62 ± 0.10	0.52 ± 0.09	0.68 ± 0.18	0.78 ± 0.09	0.63 ± 0.08	= 0.008	t₁ vs. t₆: p = 0.023, t₄ vs. t₆: p = 0.001
Retrosplenial area lateral agranular part layer 2/3	28	965	0.47 ± 0.12	0.54 ± 0.15	0.52 ± 0.05	0.47 ± 0.09	0.54 ± 0.19	0.85 ± 0.18	0.79 ± 0.17	< 0.001	t₁ vs. t₆: p = 0.001, t₁ vs. t₇: p = 0.017, t₂ vs. t₆: p = 0.041, t₄ vs. t₆: p = 0.001, t₄ vs. t₇: p = 0.016, t₅ vs. t₆: p = 0.017
Retrosplenial area lateral agranular part layer 5	29	774	0.44 ± 0.13	0.41 ± 0.09	0.46 ± 0.05	0.49 ± 0.09	0.45 ± 0.19	0.82 ± 0.23	0.92 ± 0.34	< 0.001	t₁ vs. t₆: p = 0.013, t₁ vs. t₇: p = 0.020, t₂ vs. t₆: p = 0.004, t₂ vs. t₇: p = 0.007, t₅ vs. t₆: p = 0.012, t₅ vs. t₇: p = 0.019
Retrosplenial area lateral agranular part layer 6a	30	906	0.48 ± 0.09	0.41 ± 0.07	0.46 ± 0.05	0.50 ± 0.09	0.44 ± 0.11	0.69 ± 0.18	0.78 ± 0.15	< 0.001	t₂ vs. t₆: p < 0.001, t₂ vs. t₇: p < 0.001, t₃ vs. t₆: p = 0.042, t₃ vs. t₇: p = 0.023, t₅ vs. t₆: p = 0.007, t₅ vs. t₇: p = 0.004
Retrosplenial area lateral agranular part layer 6b	31	279	0.47 ± 0.08	0.40 ± 0.07	0.44 ± 0.05	0.48 ± 0.06	0.43 ± 0.06	0.62 ± 0.10	0.73 ± 0.12	< 0.001	t₁ vs. t₇: p = 0.049, t₂ vs. t₆: p < 0.001, t₂ vs. t₇: p < 0.001, t₃ vs. t₆: p = 0.016, t₃ vs. t₇: p = 0.009, t₅ vs. t₆: p = 0.003, t₅ vs. t₇: p = 0.002
Retrosplenial area dorsal part	32	879	0.42 ± 0.13	0.43 ± 0.17	0.42 ± 0.09	0.37 ± 0.08	0.42 ± 0.18	0.82 ± 0.22	0.80 ± 0.27	< 0.001	t₁ vs. t₆: p = 0.035, t₂ vs. t₆: p = 0.012, t₃ vs. t₆: p = 0.049, t₄ vs. t₆: p = 0.001, t₄ vs. t₇: p = 0.014, t₅ vs. t₆: p = 0.006, t₅ vs. t₇: p = 0.049
Retrosplenial area ventral part	33	886	0.43 ± 0.09	0.49 ± 0.12	0.49 ± 0.08	0.51 ± 0.11	0.56 ± 0.17	0.69 ± 0.18	0.75 ± 0.09	< 0.001	t₁ vs. t₆: p = 0.004, t₁ vs. t₇: p = 0.002, t₂ vs. t₇: p = 0.032, t₃ vs. t₇: p = 0.024
Temporal association areas	34	541	0.52 ± 0.11	0.60 ± 0.10	0.62 ± 0.09	0.56 ± 0.08	0.54 ± 0.10	0.49 ± 0.08	0.48 ± 0.10	= 0.035	t₃ vs. t₆: p = 0.038
Perirhinal area	35	922	0.63 ± 0.08	0.61 ± 0.10	0.61 ± 0.09	0.70 ± 0.14	0.78 ± 0.12	0.64 ± 0.07	0.64 ± 0.09	= 0.038	t₂ vs. t₅: p = 0.031, t₃ vs. t₅: p = 0.036
Ectorhinal area	36	895	0.52 ± 0.07	0.52 ± 0.12	0.59 ± 0.08	0.61 ± 0.12	0.55 ± 0.15	0.53 ± 0.08	0.54 ± 0.16	= 0.412
Piriform area	37	961	0.54 ± 0.11	0.49 ± 0.17	0.58 ± 0.10	0.60 ± 0.13	0.61 ± 0.14	0.64 ± 0.15	0.79 ± 0.15	= 0.020	t₂ vs. t₇: p = 0.005
Field CA1	38	382	0.64 ± 0.16	0.77 ± 0.26	0.79 ± 0.18	0.79 ± 0.18	0.81 ± 0.22	0.91 ± 0.24	0.81 ± 0.16	= 0.253
Field CA2	39	423	0.58 ± 0.09	0.63 ± 0.11	0.54 ± 0.08	0.58 ± 0.09	0.56 ± 0.11	0.94 ± 0.13	0.90 ± 0.13	< 0.001	t₁ vs. t₆: p = 0.008, t₃ vs. t₆: p < 0.001, t₃ vs. t₇: p = 0.004, t₄ vs. t₆: p = 0.005, t₄ vs. t₇: p = 0.038, t₅ vs. t₆: p < 0.001, t₅ vs. t₇: p = 0.007
Field CA3	40	463	0.74 ± 0.16	0.71 ± 0.12	0.62 ± 0.07	0.72 ± 0.12	0.67 ± 0.11	0.92 ± 0.06	0.97 ± 0.19	< 0.001	t₃ vs. t₆: p < 0.001, t₃ vs. t₇: p = 0.003, t₄ vs. t₆: p = 0.042, t₅ vs. t₆: p = 0.007, t₅ vs. t₇: p = 0.043
Dentate gyrus molecular layer	41	10703	0.70 ± 0.09	0.59 ± 0.08	0.56 ± 0.06	0.61 ± 0.07	0.53 ± 0.09	0.72 ± 0.12	0.74 ± 0.20	= 0.001	t₁ vs. t₃: p = 0.042, t₁ vs. t₅: p = 0.009, t₅ vs. t₆: p = 0.012
Dentate gyrus polymorph layer	42	10704	0.58 ± 0.07	0.51 ± 0.09	0.49 ± 0.04	0.54 ± 0.07	0.47 ± 0.09	0.67 ± 0.16	0.69 ± 0.23	= 0.004	t₁ vs. t₅: p = 0.049, t₅ vs. t₆: p = 0.019
Dentate gyrus granule cell layer	43	632	0.59 ± 0.07	0.51 ± 0.08	0.50 ± 0.04	0.55 ± 0.06	0.47 ± 0.08	0.64 ± 0.14	0.68 ± 0.21	= 0.004	t₁ vs. t₅: p = 0.032, t₅ vs. t₆: p = 0.027
Fasciola cinerea	44	982	0.45 ± 0.12	0.45 ± 0.11	0.65 ± 0.15	0.54 ± 0.10	0.54 ± 0.11	0.56 ± 0.19	0.54 ± 0.16	= 0.033	t₁ vs. t₃: p = 0.022, t₂ vs. t₃: p = 0.025
Induseum griseum	45	19	0.43 ± 0.10	0.51 ± 0.22	0.39 ± 0.10	0.37 ± 0.11	0.44 ± 0.20	0.87 ± 0.15	1.05 ± 0.33	< 0.001	t₁ vs. t₆: p = 0.026, t₁ vs. t₇: p = 0.042, t₃ vs. t₆: p = 0.003, t₃ vs. t₇: p = 0.008, t₄ vs. t₆: p < 0.001, t₄ vs. t₇: p = 0.003, t₅ vs. t₆: p = 0.008, t₅ vs. t₇: p = 0.017
Entorhinal area lateral part	46	918	0.52 ± 0.09	0.52 ± 0.11	0.53 ± 0.11	0.58 ± 0.11	0.63 ± 0.09	0.64 ± 0.12	0.70 ± 0.18	= 0.050
Prosubiculum ventral part	47	484682492	0.42 ± 0.04	0.48 ± 0.05	0.51 ± 0.07	0.52 ± 0.05	0.51 ± 0.08	0.71 ± 0.06	0.75 ± 0.03	< 0.001	t₁ vs. t₆: p < 0.001, t₁ vs. t₇: p < 0.001, t₂ vs. t₆: p = 0.002, t₂ vs. t₇: p = 0.006, t₃ vs. t₆: p = 0.024, t₃ vs. t₇: p = 0.046, t₅ vs. t₆: p = 0.036
Claustrum	48	583	0.57 ± 0.14	0.58 ± 0.12	0.55 ± 0.15	0.46 ± 0.13	0.45 ± 0.10	0.46 ± 0.09	0.39 ± 0.14	= 0.020
Endopiriform nucleus	49	942	0.44 ± 0.06	0.52 ± 0.08	0.47 ± 0.13	0.45 ± 0.08	0.44 ± 0.09	0.56 ± 0.11	0.50 ± 0.12	= 0.038
Lateral amygdalar nucleus	50	131	0.52 ± 0.10	0.54 ± 0.07	0.52 ± 0.15	0.55 ± 0.16	0.53 ± 0.17	0.75 ± 0.20	0.74 ± 0.22	= 0.075
Basolateral amygdalar nucleus	51	295	0.42 ± 0.10	0.54 ± 0.07	0.49 ± 0.13	0.58 ± 0.11	0.59 ± 0.19	0.64 ± 0.16	0.53 ± 0.16	= 0.042	t₁ vs. t₆: p = 0.021
Basomedial amygdalar nucleus	52	319	0.52 ± 0.13	0.58 ± 0.07	0.48 ± 0.09	0.62 ± 0.12	0.58 ± 0.14	0.73 ± 0.19	0.68 ± 0.15	= 0.020	t₃ vs. t₆: p = 0.010
Posterior amygdalar nucleus	53	780	0.54 ± 0.12	0.66 ± 0.16	0.56 ± 0.21	0.56 ± 0.12	0.66 ± 0.09	0.84 ± 0.26	0.73 ± 0.13	= 0.011
Striatum dorsal region	54	485	0.84 ± 0.12	0.88 ± 0.10	0.82 ± 0.14	0.78 ± 0.09	0.84 ± 0.17	0.93 ± 0.07	0.97 ± 0.10	= 0.046	t₄ vs. t₇: p = 0.035
Fundus of striatum	55	998	0.52 ± 0.06	0.58 ± 0.10	0.44 ± 0.08	0.55 ± 0.20	0.52 ± 0.09	0.76 ± 0.07	0.73 ± 0.09	< 0.001	t₁ vs. t₆: p = 0.009, t₃ vs. t₆: p < 0.001, t₃ vs. t₇: p = 0.002, t₄ vs. t₆: p = 0.042, t₅ vs. t₆: p = 0.006
Lateral septal nucleus	56	242	0.71 ± 0.18	0.75 ± 0.13	0.60 ± 0.15	0.56 ± 0.14	0.61 ± 0.19	0.86 ± 0.15	0.86 ± 0.14	= 0.002	t₃ vs. t₆: p = 0.041, t₄ vs. t₆: p = 0.009, t₄ vs. t₇: p = 0.037, t₅ vs. t₆: p = 0.048
Septofimbrial nucleus	57	310	0.76 ± 0.11	0.74 ± 0.08	0.69 ± 0.11	0.77 ± 0.12	0.71 ± 0.15	0.82 ± 0.12	0.89 ± 0.16	= 0.063
Anterior amygdalar area	58	23	0.48 ± 0.08	0.53 ± 0.10	0.42 ± 0.10	0.53 ± 0.22	0.50 ± 0.10	0.86 ± 0.08	0.90 ± 0.06	< 0.001	t₁ vs. t₆: p = 0.008, t₁ vs. t₇: p = 0.020, t₃ vs. t₆: p < 0.001, t₃ vs. t₇: p < 0.001, t₄ vs. t₆: p = 0.021, t₄ vs. t₇: p = 0.045, t₅ vs. t₆: p = 0.009, t₅ vs. t₇: p = 0.023
Central amygdalar nucleus	59	536	0.56 ± 0.10	0.50 ± 0.08	0.52 ± 0.10	0.50 ± 0.13	0.46 ± 0.11	0.74 ± 0.08	0.78 ± 0.14	< 0.001	t₂ vs. t₆: p = 0.009, t₂ vs. t₇: p = 0.031, t₃ vs. t₆: p = 0.022, t₄ vs. t₆: p = 0.005, t₄ vs. t₇: p = 0.021, t₅ vs. t₆: p < 0.001, t₅ vs. t₇: p = 0.003
Intercalated amygdalar nucleus	60	1105	0.46 ± 0.07	0.52 ± 0.06	0.42 ± 0.07	0.47 ± 0.10	0.45 ± 0.10	0.68 ± 0.22	0.65 ± 0.16	= 0.004	t₃ vs. t₆: p = 0.026, t₃ vs. t₇: p = 0.017
Pallidum dorsal region	61	818	0.87 ± 0.13	0.90 ± 0.27	0.87 ± 0.12	0.82 ± 0.13	0.94 ± 0.19	1.01 ± 0.14	1.05 ± 0.23	= 0.144
Pallidum ventral region	62	835	0.65 ± 0.21	0.76 ± 0.17	0.62 ± 0.15	0.56 ± 0.11	0.75 ± 0.23	0.93 ± 0.20	0.88 ± 0.14	= 0.001	t₃ vs. t₆: p = 0.022, t₄ vs. t₆: p = 0.001, t₄ vs. t₇: p = 0.018
Triangular nucleus of septum	63	581	0.75 ± 0.06	0.70 ± 0.07	0.69 ± 0.09	0.77 ± 0.11	0.68 ± 0.14	0.79 ± 0.10	0.85 ± 0.15	= 0.044
Ventral anterior-lateral complex of the thalamus	64	629	1.16 ± 0.11	1.04 ± 0.18	0.83 ± 0.20	0.98 ± 0.28	0.97 ± 0.21	0.92 ± 0.10	0.96 ± 0.10	= 0.012	t₁ vs. t₃: p = 0.001
Ventral medial nucleus of the thalamus	65	685	1.17 ± 0.15	0.95 ± 0.19	1.00 ± 0.17	1.12 ± 0.14	1.18 ± 0.28	1.16 ± 0.10	1.08 ± 0.18	= 0.043
Ventral posterior complex of the thalamus	66	709	1.17 ± 0.25	1.20 ± 0.18	1.00 ± 0.26	1.03 ± 0.18	1.26 ± 0.20	1.09 ± 0.16	1.11 ± 0.15	= 0.126
Subparafascicular nucleus	67	406	0.98 ± 0.16	0.97 ± 0.27	0.80 ± 0.22	0.84 ± 0.29	0.78 ± 0.25	0.99 ± 0.12	0.92 ± 0.16	= 0.263
Subparafascicular area	68	609	0.81 ± 0.11	0.96 ± 0.33	0.72 ± 0.24	0.77 ± 0.29	0.74 ± 0.24	0.89 ± 0.07	0.84 ± 0.07	= 0.400
Dorsal part of the lateral geniculate complex	69	170	0.69 ± 0.06	0.68 ± 0.14	0.73 ± 0.11	0.71 ± 0.08	0.73 ± 0.07	0.68 ± 0.10	0.71 ± 0.07	= 0.835
Lateral group of the dorsal thalamus	70	138	1.40 ± 0.18	1.44 ± 0.13	1.06 ± 0.17	1.11 ± 0.20	1.37 ± 0.24	1.07 ± 0.10	1.13 ± 0.18	< 0.001	t₁ vs. t₃: p = 0.006, t₁ vs. t₆: p = 0.015, t₂ vs. t₃: p = 0.001, t₂ vs. t₄: p = 0.020, t₂ vs. t₆: p = 0.004, t₃ vs. t₅: p = 0.021, t₅ vs. t₆: p = 0.046
Anteroventral nucleus of thalamus	71	255	1.37 ± 0.17	1.21 ± 0.15	1.23 ± 0.24	1.51 ± 0.35	1.59 ± 0.34	1.05 ± 0.13	1.19 ± 0.15	< 0.001	t₁ vs. t₆: p = 0.024, t₄ vs. t₆: p = 0.003, t₅ vs. t₆: p < 0.001
Anteromedial nucleus	72	127	1.06 ± 0.08	1.09 ± 0.19	0.86 ± 0.09	0.88 ± 0.23	0.97 ± 0.15	1.27 ± 0.13	1.19 ± 0.15	< 0.001	t₃ vs. t₆: p < 0.001, t₃ vs. t₇: p = 0.011, t₄ vs. t₆: p = 0.001, t₅ vs. t₆: p = 0.012
Anterodorsal nucleus	73	64	1.26 ± 0.15	1.12 ± 0.12	1.09 ± 0.11	1.24 ± 0.22	1.13 ± 0.13	1.10 ± 0.06	1.10 ± 0.11	= 0.026
Interanteromedial nucleus of the thalamus	74	1120	0.82 ± 0.17	0.90 ± 0.24	0.49 ± 0.13	0.57 ± 0.23	0.67 ± 0.21	0.93 ± 0.13	0.93 ± 0.12	< 0.001	t₁ vs. t₃: p = 0.016, t₂ vs. t₃: p = 0.003, t₃ vs. t₆: p = 0.001, t₃ vs. t₇: p = 0.009, t₄ vs. t₆: p = 0.024
Interanterodorsal nucleus of the thalamus	75	1113	1.18 ± 0.13	1.14 ± 0.11	0.94 ± 0.17	1.05 ± 0.19	1.04 ± 0.16	1.23 ± 0.18	1.06 ± 0.12	= 0.009	t₁ vs. t₃: p = 0.019, t₃ vs. t₆: p = 0.007
Lateral dorsal nucleus of thalamus	76	155	1.05 ± 0.14	1.00 ± 0.25	1.07 ± 0.19	1.07 ± 0.28	1.13 ± 0.28	0.90 ± 0.10	0.83 ± 0.12	= 0.121
Intermediodorsal nucleus of the thalamus	77	59	1.30 ± 0.17	1.47 ± 0.14	1.12 ± 0.11	1.30 ± 0.23	1.33 ± 0.10	1.03 ± 0.19	0.97 ± 0.08	< 0.001	t₂ vs. t₃: p = 0.001, t₂ vs. t₆: p < 0.001, t₂ vs. t₇: p < 0.001, t₄ vs. t₇: p = 0.026, t₅ vs. t₆: p = 0.033, t₅ vs. t₇: p = 0.014
Mediodorsal nucleus of thalamus	78	362	1.27 ± 0.19	1.29 ± 0.10	1.09 ± 0.19	1.31 ± 0.20	1.37 ± 0.23	1.60 ± 0.19	1.50 ± 0.16	< 0.001	t₁ vs. t₆: p = 0.023, t₃ vs. t₆: p < 0.001, t₃ vs. t₇: p = 0.020
Submedial nucleus of the thalamus	79	366	0.74 ± 0.22	0.70 ± 0.37	0.69 ± 0.36	0.60 ± 0.25	0.62 ± 0.24	1.15 ± 0.20	0.95 ± 0.21	= 0.006	t₂ vs. t₆: p = 0.046, t₃ vs. t₆: p = 0.040, t₄ vs. t₆: p = 0.005, t₅ vs. t₆: p = 0.008
Perireunensis nucleus	80	1077	0.99 ± 0.20	0.89 ± 0.17	1.00 ± 0.23	0.92 ± 0.18	1.07 ± 0.24	1.07 ± 0.12	1.07 ± 0.16	= 0.288
Midline group of the dorsal thalamus	81	571	1.04 ± 0.17	1.02 ± 0.25	0.68 ± 0.13	0.77 ± 0.27	0.85 ± 0.12	0.83 ± 0.07	0.82 ± 0.14	= 0.002	t₁ vs. t₃: p < 0.001, t₂ vs. t₃: p = 0.006
Intralaminar nuclei of the dorsal thalamus	82	51	0.65 ± 0.14	0.86 ± 0.35	0.55 ± 0.20	0.58 ± 0.19	0.62 ± 0.20	0.99 ± 0.25	0.86 ± 0.21	= 0.004	t₃ vs. t₆: p = 0.006, t₄ vs. t₆: p = 0.022
Reticular nucleus of the thalamus	83	262	1.15 ± 0.05	1.09 ± 0.10	1.03 ± 0.16	1.08 ± 0.09	1.19 ± 0.14	1.16 ± 0.07	1.21 ± 0.09	= 0.032
Ventral part of the lateral geniculate complex	84	178	0.87 ± 0.07	0.88 ± 0.18	0.86 ± 0.12	0.83 ± 0.07	0.93 ± 0.11	0.85 ± 0.11	0.89 ± 0.19	= 0.595
Epithalamus	85	958	1.06 ± 0.13	0.99 ± 0.20	1.12 ± 0.39	0.96 ± 0.40	1.03 ± 0.40	1.04 ± 0.33	0.97 ± 0.20	= 0.884
Accessory supraoptic group	86	332	0.56 ± 0.11	0.59 ± 0.13	0.58 ± 0.09	0.57 ± 0.09	0.52 ± 0.10	0.65 ± 0.08	0.66 ± 0.09	= 0.114
Periventricular hypothalamic nucleus anterior part	87	30	0.74 ± 0.25	0.91 ± 0.25	0.65 ± 0.17	0.70 ± 0.13	0.85 ± 0.21	0.70 ± 0.21	0.61 ± 0.05	= 0.046
Periventricular hypothalamic nucleus intermediate part	88	118	0.95 ± 0.29	1.06 ± 0.23	1.09 ± 0.28	1.06 ± 0.16	1.18 ± 0.27	0.86 ± 0.18	0.78 ± 0.06	= 0.019	t₅ vs. t₇: p = 0.027
Dorsomedial nucleus of the hypothalamus	89	830	0.61 ± 0.10	0.69 ± 0.13	0.64 ± 0.11	0.64 ± 0.09	0.65 ± 0.05	0.77 ± 0.09	0.76 ± 0.10	= 0.021	t₁ vs. t₆: p = 0.012
Subparaventricular zone	90	347	0.70 ± 0.19	0.85 ± 0.23	0.67 ± 0.09	0.72 ± 0.12	0.82 ± 0.15	0.68 ± 0.13	0.60 ± 0.06	= 0.022	t₂ vs. t₇: p = 0.039, t₅ vs. t₇: p = 0.029
Subfornical organ	91	338	0.73 ± 0.12	0.55 ± 0.12	0.67 ± 0.16	0.77 ± 0.15	0.70 ± 0.12	0.69 ± 0.07	0.83 ± 0.18	= 0.012	t₁ vs. t₂: p = 0.026, t₂ vs. t₄: p = 0.017, t₂ vs. t₇: p = 0.017
Anterior hypothalamic nucleus	92	88	0.64 ± 0.22	0.68 ± 0.16	0.41 ± 0.11	0.50 ± 0.17	0.52 ± 0.20	0.75 ± 0.20	0.70 ± 0.13	< 0.001	t₂ vs. t₃: p = 0.007, t₃ vs. t₆: p = 0.004, t₃ vs. t₇: p = 0.029
Supramammillary nucleus	93	525	0.63 ± 0.13	0.63 ± 0.11	0.68 ± 0.17	0.60 ± 0.12	0.64 ± 0.20	0.85 ± 0.24	0.84 ± 0.19	= 0.112
Medial preoptic nucleus	94	515	0.66 ± 0.10	0.78 ± 0.19	0.64 ± 0.07	0.65 ± 0.13	0.69 ± 0.14	0.74 ± 0.09	0.74 ± 0.15	= 0.193
Dorsal premammillary nucleus	95	980	0.47 ± 0.12	0.53 ± 0.10	0.52 ± 0.12	0.49 ± 0.10	0.49 ± 0.11	0.78 ± 0.26	0.83 ± 0.24	= 0.010	t₁ vs. t₆: p = 0.038
Paraventricular hypothalamic nucleus descending division	96	63	0.66 ± 0.18	0.78 ± 0.23	0.69 ± 0.15	0.69 ± 0.15	0.78 ± 0.15	0.77 ± 0.10	0.81 ± 0.13	= 0.377
Posterior hypothalamic nucleus	97	946	0.73 ± 0.19	0.73 ± 0.17	0.69 ± 0.14	0.68 ± 0.19	0.65 ± 0.17	0.83 ± 0.19	0.79 ± 0.21	= 0.385
Lateral hypothalamic area	98	194	0.64 ± 0.17	0.77 ± 0.14	0.62 ± 0.18	0.55 ± 0.09	0.70 ± 0.15	0.77 ± 0.13	0.76 ± 0.16	= 0.008	t₂ vs. t₄: p = 0.011, t₄ vs. t₆: p = 0.017
Lateral preoptic area	99	226	0.60 ± 0.16	0.67 ± 0.16	0.65 ± 0.13	0.53 ± 0.09	0.56 ± 0.14	0.76 ± 0.11	0.84 ± 0.07	< 0.001	t₄ vs. t₆: p = 0.008, t₄ vs. t₇: p = 0.002, t₅ vs. t₇: p = 0.017
Preparasubthalamic nucleus	100	356	0.69 ± 0.15	0.78 ± 0.12	0.87 ± 0.35	0.65 ± 0.13	0.78 ± 0.26	0.96 ± 0.16	0.99 ± 0.31	= 0.029	t₄ vs. t₆: p = 0.018
Parasubthalamic nucleus	101	364	0.63 ± 0.12	0.68 ± 0.09	0.70 ± 0.18	0.57 ± 0.09	0.65 ± 0.19	1.00 ± 0.18	1.08 ± 0.27	< 0.001	t₁ vs. t₆: p = 0.011, t₁ vs. t₇: p = 0.048, t₄ vs. t₆: p < 0.001, t₄ vs. t₇: p = 0.002, t₅ vs. t₆: p = 0.020
Subthalamic nucleus	102	470	0.97 ± 0.16	1.04 ± 0.13	1.23 ± 0.30	1.02 ± 0.14	1.16 ± 0.29	1.33 ± 0.22	1.43 ± 0.17	= 0.003	t₁ vs. t₆: p = 0.025, t₁ vs. t₇: p = 0.011, t₄ vs. t₇: p = 0.041
Zona incerta	103	797	0.90 ± 0.10	0.86 ± 0.13	0.89 ± 0.16	0.85 ± 0.15	0.89 ± 0.16	0.97 ± 0.09	1.03 ± 0.18	= 0.213
optic nerve	104	848	0.77 ± 0.17	0.83 ± 0.21	0.65 ± 0.12	0.63 ± 0.16	0.72 ± 0.13	0.99 ± 0.31	0.82 ± 0.18	= 0.020	t₃ vs. t₆: p = 0.040, t₄ vs. t₆: p = 0.019
corpus callosum anterior forceps	105	956	0.61 ± 0.11	0.60 ± 0.09	0.59 ± 0.10	0.53 ± 0.12	0.54 ± 0.10	0.59 ± 0.11	0.57 ± 0.10	= 0.490
corpus callosum extreme capsule	106	964	0.45 ± 0.08	0.51 ± 0.10	0.47 ± 0.08	0.48 ± 0.12	0.47 ± 0.09	0.59 ± 0.10	0.55 ± 0.11	= 0.074
corpus callosum splenium	107	986	0.48 ± 0.06	0.55 ± 0.06	0.54 ± 0.07	0.55 ± 0.06	0.59 ± 0.10	0.70 ± 0.07	0.76 ± 0.10	< 0.001	t₁ vs. t₆: p < 0.001, t₁ vs. t₇: p < 0.001, t₂ vs. t₆: p = 0.017, t₂ vs. t₇: p = 0.019, t₃ vs. t₆: p = 0.017, t₃ vs. t₇: p = 0.019, t₄ vs. t₆: p = 0.032, t₄ vs. t₇: p = 0.032
corticospinal tract	108	784	1.12 ± 0.09	1.13 ± 0.11	1.06 ± 0.16	1.04 ± 0.09	1.21 ± 0.13	1.17 ± 0.08	1.27 ± 0.17	= 0.010	t₄ vs. t₅: p = 0.033, t₄ vs. t₇: p = 0.043
thalamus related	109	896	1.21 ± 0.09	1.15 ± 0.12	1.07 ± 0.22	1.12 ± 0.10	1.31 ± 0.16	1.19 ± 0.08	1.21 ± 0.14	= 0.039	t₃ vs. t₅: p = 0.020, t₄ vs. t₅: p = 0.040
cerebral nuclei related	110	760	0.81 ± 0.13	0.87 ± 0.14	0.97 ± 0.25	0.83 ± 0.10	0.86 ± 0.18	1.01 ± 0.15	1.09 ± 0.28	= 0.097
amygdalar capsule	111	884	0.46 ± 0.05	0.55 ± 0.09	0.47 ± 0.09	0.48 ± 0.12	0.48 ± 0.13	0.58 ± 0.09	0.52 ± 0.14	= 0.109
anterior commissure temporal limb	112	908	0.51 ± 0.07	0.59 ± 0.12	0.44 ± 0.11	0.56 ± 0.28	0.50 ± 0.13	0.70 ± 0.15	0.64 ± 0.13	= 0.012	t₃ vs. t₆: p = 0.007, t₅ vs. t₆: p = 0.050
cingulum bundle	113	940	0.42 ± 0.04	0.40 ± 0.06	0.44 ± 0.05	0.44 ± 0.05	0.40 ± 0.08	0.64 ± 0.08	0.70 ± 0.09	< 0.001	t₁ vs. t₆: p = 0.002, t₁ vs. t₇: p = 0.004, t₂ vs. t₆: p < 0.001, t₂ vs. t₇: p = 0.002, t₃ vs. t₆: p = 0.039, t₄ vs. t₆: p = 0.035, t₄ vs. t₇: p = 0.046, t₅ vs. t₆: p = 0.002, t₅ vs. t₇: p = 0.003
alveus	114	466	0.52 ± 0.06	0.54 ± 0.05	0.54 ± 0.07	0.58 ± 0.04	0.55 ± 0.07	0.75 ± 0.07	0.77 ± 0.06	< 0.001	t₁ vs. t₆: p < 0.001, t₁ vs. t₇: p = 0.002, t₂ vs. t₆: p = 0.002, t₂ vs. t₇: p = 0.008, t₃ vs. t₆: p = 0.002, t₃ vs. t₇: p = 0.007, t₅ vs. t₆: p = 0.006, t₅ vs. t₇: p = 0.020
dorsal fornix	115	530	0.43 ± 0.10	0.53 ± 0.20	0.39 ± 0.15	0.39 ± 0.06	0.45 ± 0.16	0.69 ± 0.23	0.80 ± 0.25	= 0.001	t₃ vs. t₆: p = 0.008, t₃ vs. t₇: p = 0.010, t₄ vs. t₆: p = 0.025, t₄ vs. t₇: p = 0.026
fimbria	116	603	0.88 ± 0.08	0.84 ± 0.05	0.82 ± 0.06	0.84 ± 0.07	0.85 ± 0.08	0.87 ± 0.04	0.87 ± 0.07	= 0.421
postcommissural fornix	117	737	0.62 ± 0.15	0.68 ± 0.11	0.66 ± 0.14	0.57 ± 0.08	0.65 ± 0.12	0.82 ± 0.09	0.88 ± 0.12	< 0.001	t₁ vs. t₇: p = 0.037, t₄ vs. t₆: p = 0.002, t₄ vs. t₇: p = 0.001
hippocampal commissures	118	618	0.55 ± 0.06	0.51 ± 0.06	0.51 ± 0.08	0.57 ± 0.10	0.51 ± 0.12	0.73 ± 0.10	0.79 ± 0.16	< 0.001	t₂ vs. t₆: p = 0.003, t₂ vs. t₇: p = 0.011, t₃ vs. t₆: p = 0.004, t₃ vs. t₇: p = 0.016, t₅ vs. t₆: p = 0.006, t₅ vs. t₇: p = 0.022
stria terminalis	119	301	0.59 ± 0.04	0.61 ± 0.06	0.61 ± 0.05	0.61 ± 0.03	0.64 ± 0.07	0.79 ± 0.06	0.82 ± 0.03	< 0.001	t₁ vs. t₆: p < 0.001, t₁ vs. t₇: p < 0.001, t₂ vs. t₆: p = 0.003, t₂ vs. t₇: p = 0.010, t₃ vs. t₆: p = 0.004, t₃ vs. t₇: p = 0.013, t₄ vs. t₆: p = 0.011, t₄ vs. t₇: p = 0.028
supraoptic commissures	120	349	0.85 ± 0.29	1.05 ± 0.22	0.69 ± 0.17	0.68 ± 0.17	0.93 ± 0.27	1.30 ± 0.34	1.30 ± 0.25	< 0.001	t₂ vs. t₃: p = 0.033, t₂ vs. t₄: p = 0.021, t₃ vs. t₆: p = 0.002, t₃ vs. t₇: p = 0.006, t₄ vs. t₆: p = 0.001, t₄ vs. t₇: p = 0.004
mammillary related	121	46	0.99 ± 0.15	0.85 ± 0.14	0.85 ± 0.20	0.83 ± 0.13	0.90 ± 0.18	1.10 ± 0.14	1.09 ± 0.19	= 0.010	t₄ vs. t₆: p = 0.028
epithalamus related	122	1083	1.11 ± 0.04	1.02 ± 0.08	1.00 ± 0.06	1.00 ± 0.13	1.01 ± 0.11	1.07 ± 0.08	1.01 ± 0.02	= 0.007	t₁ vs. t₃: p = 0.015, t₁ vs. t₄: p = 0.008, t₁ vs. t₅: p = 0.021
